# Preneoplastic lesions fimbria pan-proteomic studies establish the fimbriectomy benefit for BRCA1/2 patients and identify early diagnosis markers of HGSC

**DOI:** 10.1101/2020.10.04.325100

**Authors:** Maxence Wisztorski, Philippe Saudemont, Soulaimane Aboulouard, Tristan Cardon, Fabrice Narducci, Yves-Marie Robin, Anne-Sophie Lemaire, Delphine Bertin, Firas Kobeissy, Eric Leblanc, Isabelle Fournier, Michel Salzet

## Abstract

Ovarian cancer is the leading cause of death from gynecologic cancer worldwide; however, the origin of ovarian tumors, particularly for high-grade serous carcinoma (HGSC), is still debated. Accumulated evidence converges towards the involvement of the preneoplastic lesions observed in the fimbriated end of the fallopian tubes. In this study, we propose to carry out an in-depth proteomics analysis of these epithelial lesions (p53 signature, serous tubal intraepithelial carcinoma-STIC and serous tubal intraepithelial lesions-STIL) based on spatially resolved proteomic guided by IHC technique. We identified specific clusters related to each preneoplastic lesions, specific protein mutations based on Cosmic database and a Ghost proteome translated from non-coding RNAs and alternative ORFs, using the OpenProt database. Protein networks have been constructed from each cluster utilizing systems biology platform. Generated data were used to confirm the potentially dormant character of the STIL lesion and the more aggressive profile of the STIC which appears closer to HGSC than other lesions. In summary, our results established the chronological mechanisms and genesis of different ovarian cancer phenotypes but also identified the early diagnostic markers of HCSC guiding an adapted therapy and a better patient care.
