## Supplementary material for "Preneoplastic lesions fimbria pan-proteomic studies establish the fimbriectomy benefit for BRCA1/2 patients and identify early diagnosis markers of HGSC": Supp. Data 2

### Sheet: venn result
HGSC STIC	HGSC P53 STIC STIL	HGSC P53 STIC	HGSC Normal P53 STIC STIL	Normal P53 STIC STIL	P53	HGSC Normal P53 STIL	HGSC Normal P53 STIC	HGSC Normal STIC STIL	HGSC Normal STIC STIL	Normal P53 STIL	Normal P53 STIC	HGSC Normal P53	Normal STIC STIL	HGSC Normal STIL	Normal P53	Normal STIL	Normal STIC	STIC	HGSC
P17480	P22087	P30050	Q9BSJ8	Q8IX12	P98175	P28072	P51114	Q12765	Q12765	P01019	O95049	O75533	Q99569	Q9H307	Q5T2S8	Q9NX46	O95793	Q9NVI7	P46087
			P09651	P05155		P05388	P46783	P49006	P49006	Q07954	Q8WVF1	Q13885	Q13185		P56597	Q9NQ79		P15586	Q8IUX7
			P30101	Q6NVY1		O43670	P26583			Q92973	Q9UL16	Q8IY67	P24666		Q969V4				P49591
			P13639	P29992		Q7Z5L9	P35606			P02748	Q15029	P02652			P28289				Q58FF8
			P22570	O94874		P15531	Q15785			P30040	Q9UIF3	O43684			Q96NY7				Q14839
			Q86VP6	P49327		Q02790	Q9HC38			P04217	Q96RY7				P09417				Q15334
			Q86U42	P17096		B9A064	Q9NQ48			O43294	P43353				P01780				P51532
			P21980	Q01130		P43121	P26640			P63162	P21397				Q9GZS0				Q14157
			P07741	O14974		Q9UBX5				P29536	Q13753				P01111				Q8NE71
			P50990	P16157		O00468				Q9Y2X3	Q9HCB6				O14645				Q9UL25
			Q14315	P49257		Q02880				Q16204	P55036				Q16787				Q8NEV1
			P14868	Q9Y3E1		Q99714				Q86V81	Q9NXV6				Q01813				Q9NYU2
			Q01082	Q14203		Q00577				P10301	Q5JVL4				Q6XQN6				Q8WWM7
			O43491	O75947		Q06828				Q9H1E3	Q9UG01				Q16851				Q8WXX5
			P01008	P16144		P21281				P23219	Q04446				Q5TFE4				P16949
			P02751	Q6YN16		Q9BTV4				P62910	Q8TD19				P54920				P24534
			Q13765	P17174		Q93077				O43301	Q71UM5				Q15773				Q9P258
			P08123	H7BZ55		P67775				A0A0B4J1X5	Q9BVM2				Q13011				Q14566
			Q13045	Q99832		P21810				P62140	P09488				P02750				P36959
			Q13813	O94788		P07099				P49773	Q96C74				Q8IYT3				Q13363
			Q16181	Q8N392		Q8N2S1				P49756	P01859				Q5T655				Q6P2Q9
			P22626	P42765						P13716	O14773				Q6P1N0				P54577
			P78371	Q8NBX0						P05166	Q9NYC9				P02790				P61088
			P50402	Q9BUQ8						P22694	P13798				Q9NSK0				P52926
			Q15365	P11413						Q9UNZ2	Q8WW24				P50336				Q16643
			P40926	O60749						O60493	P35573				Q9H1Z4				O00429
			P01876	P02042						Q9BY67	Q9H1X1				Q8N1V2				O60832
			O60716	Q7L576						P02766	Q5BJF6								P50914
			P02792	Q6IAA8						P51570	O75602								O14818
			P01023	O43813						P16452	Q13595								Q8WUM0
			P35241	P42704						P02794	O15144								P25205
			P30084	O94905						Q9NVD7	P78559								P33991
			P00403	P84103						O75368	Q96E40								P46781
			P51148	O43852						P55884	P26639								P30046
			P62258	O00151						P40424	Q8WYR4								Q14767
			P31040	O94875						Q9BWM7	Q13423								O43681
			P09874	P05026						P01042	P48506								P33316
			Q15424	P07954						P22061	Q8N0X7								Q9BV40
			Q9BXP5	Q96I99						Q15404	P10768								Q86X29
			P02452	P21589						Q96IZ0	P13073								Q9UHX1
			Q5JTV8	P63151						Q9BXX0	Q9Y6A4								P49790
			O75390	Q14683						P62266	Q9BXF9								P36955
			Q8N163	Q86UP2						Q6UWY5	Q9HB07								Q9Y657
			P61247	Q6S8J3						P09871	P62333								Q9Y6M1
			P51888	Q16531						P53396	P30566								P63313
			P22234	P55265						Q7L9L4	P00492								P56537
			P16615	P51610						Q9HA64	Q9UPY8								P02458
			Q01518	O75190						Q13642	P53367								P84085
			Q12931	Q15181						P55769	A5D8V7								O95202
			P09497	P46821						Q63HR2	Q66GS9								P78347
			P55084	P49207						Q10567	P12081								O94888
			Q06830	Q7Z6Z7						O15061	P35270								P27708
			P51149	Q7L266							P47897								Q9BUT1
			Q01995	P13796							P48556								Q96SM3
			Q14764	Q9NRN5							P50213								Q96AQ6
			Q5SSJ5	P31949							Q86Y82								P11166
			Q07020	P61764							Q8TE73								Q96ME7
			P29401	P62491							Q8NF91								O00170
			Q9UQE7	Q13526							Q96CN5								Q15274
			Q5TZA2	Q7L014							P05165								Q01469
			Q14254	P62942							Q15154								Q92734
			Q92522	Q9BX66							Q9Y5S9								P62899
			P00505	Q12792							P04080								Q10589
			Q16658	Q96FW1							P25398								Q9BPU6
			P05198	Q15046							Q13751								P42766
			Q92499	P00734															P49792
			P98160	P00918															P46782
			P55268	O60869															P34897
			O60763	Q15836															P09936
			P05455	Q8NFU3															P18621
			P27816	Q9ULV4															P46776
			Q15746	P02774															O94903
			Q99715	Q96HY6															P57737
			P51991	P20674
			P23142	Q6NUK1
			P84077	P45880
			P39023	P00387
			P14866	Q14677
			P02549	P01871
			P04004	P08621
			Q00610	Q13442
			P12956	Q8TAQ2
			Q7KZF4	Q14240
			Q9BS26	Q13347
			Q9HBL0	Q16698
			O43175	P31146
			O75874	Q8TC05
			Q9UQ35	Q63ZY3
			P60174	O75937
			P38159	P11171
			P08559	P52566
			P25705	O95571
			O75367	Q9NXG2
			P37802	O75131
			O75369	O94919
			P62987	P11233
			P11021	Q9UEY8
			Q9H4G4	Q8TC71
			Q92598	P55196
			P31943	Q9Y2J2
			P16401	Q04917
			P35611	Q9Y4F1
			P68032	Q9UMS6
			P10809	P58340
			Q04837	P11310
			P35080	Q9Y5M8
			P13667	P23381
			P18206	P63220
			P38117	Q9NZM1
			P05783	Q5TD94
			P08133	Q96TA1
			P84090	Q9NR45
			P55072	P60866
			Q99829	Q15459
			Q13435	P28838
			Q99497	P20073
			Q9UQ80	Q14011
			P16152	O75083
			Q8WUM4	P01591
			Q14974	O94901
			O43399	P54652
			P04792	P62829
			P55060	P38919
			Q53EL6	P51911
			P09661	Q96IU4
			P14923	Q07960
			P31153	Q16762
			P18124	O95810
			Q9NSD9	Q16647
			P18077	Q12955
			P36578	P35659
			P63241	A8MYP8
			P50851	P49721
			Q8NBS9	Q08495
			P25325	P62328
			P02461	P09496
			Q9Y3I0	Q9Y5X3
			Q71DI3	Q99426
			P42126	P53999
			P26599	P00915
			P23588	Q8NBJ7
			A0A0A0MRZ7	O60504
			P12109	Q01844
			P35237	Q96QK1
			P26641	Q13409
			Q14103	O43252
			P50991	Q9UJZ1
			P00450	Q8WX93
			Q96CT7	P10599
			P62081	P08572
			P23396	Q9H2D6
			Q96KP4	Q9ULA0
			O43143	Q9NR12
			P06454	P16435
			P11586	Q16401
			P49588	P39656
			P32119	Q8TD06
			Q13228	Q9UIJ7
			Q9Y4L1	P04179
			Q14152	Q9BZZ5
			O14558	P55010
			P50895	Q16527
			Q9P0M6	P28482
			P62701	Q09028
			P04040	P04899
			O15230	Q86XP3
			P13804	P23634
			Q09666	Q12889
			P63261	P99999
			P07339	Q9H4M9
			P17655	P10606
			Q07065	Q86TX2
			Q99613	P63000
			P00966	P18085
			Q00688	P21796
			P00558	O95994
			Q99536	Q15075
			Q71UI9	Q92599
			Q16555	P43304
			P61026	P30740
			O00299	P36915
			Q12874	Q9UJU6
			P46777	P05141
			P07737	Q9C0C2
			O60506	Q969G5
			Q92945	P27216
			Q14126	P46459
			Q9UJ70	P25786
			Q16891	P53814
			P07910	Q13162
			P17858	Q96HE7
			P62753	P10644
			P52597	P08294
			P01834	Q9HAV0
			Q08380	P58107
			P30048	P07327
			Q13418	Q9BWF3
			Q15005	P34932
			Q9BW30	Q969E4
			O60701	Q13510
			Q9Y383	P26447
			P39060	P61106
			P60660	Q03135
			Q9UKV3	Q13630
			P0DMV9	Q9H0U4
			P12277	O75643
			O75821	Q15691
			P08670	P09622
			P01857	P04439
			P27695	Q13148
			P29590	P16403
			P52272	P02730
			P07585	P68366
			P06748	O75494
			P30626	P51572
			Q99733	P04114
			O00159	Q16853
			O14745	Q15293
			P51608	Q16836
			Q15149	Q9HDC9
			Q8WXF1	O15031
			P18583	P24752
			P40429	Q99459
			P06733	Q96C19
			P00338	P51659
			Q15366	P11532
			Q00341	P12429
			P02787	P13797
			P10909	Q9Y2Q3
			P07355	P11234
			P23284	P02649
			Q8NC51	P20618
			P42167	P43487
			P00747	Q9H0D6
			Q13200	P25789
			P29692	Q9UGI8
			P52209	Q9BVK6
			P11047	Q9H223
			Q14624	P49748
			P35221	P61160
			Q9NX63	Q07157
			Q9NQC3	Q9UBR2
			P05387	Q13740
			P02679	P46939
			P05556	Q9NRV9
			Q15393	Q2VIR3
			P83731	O95834
			Q9P2E9	P61019
			Q96AE4	P55290
			P29966	P26440
			Q14847	P20042
			P13861	Q9BZW7
			P31948	Q9NZN4
			Q03252	O95757
			P47914	P62834
			O00231	Q96G03
			P18669	P01903
			P47756	Q96P44
			P46779	P24539
			Q15233	P09210
			Q16778	P51648
			Q13938	P13760
			P15880	Q96CN7
			P39687	O60216
			P40227	P31937
			P49368	P24844
			P11277	Q5Y7A7
			Q16629	O43237
			P26038	P48643
			Q86UE4	Q9NWB6
			Q99959	P49755
			Q14112	P52943
			P02675	Q15435
			P35268	Q9H4A4
			P13489	O14776
			P62851	P20810
			Q8N1G4	P0DN76
			P19823	Q9NR46
			Q07666	Q9UHQ9
			P14618	Q02218
			Q9NR28	Q9BY77
			P53621	Q92900
			P09429	P27105
			P22105	Q15942
			Q9NR30	Q9UHL4
			P50502	Q9NZU5
			P40939	Q8TF09
			Q9Y266	Q2PPJ7
			P02647	P49419
			P61604	Q08257
			P40121
			P59998
			P28066
			Q9Y265
			P11142
			Q15056
			P19367
			P11216
			Q9BUJ2
			O43707
			Q9NZB2
			Q93052
			Q02952
			P06703
			P21291
			Q9UBT2
			O60437
			P22314
			Q9Y2W1
			P62424
			P62750
			Q9P0W8
			Q7Z406
			Q14980
			Q16363
			P51858
			P01011
			Q12905
			P00751
			P04083
			P62158
			P20700
			Q99878
			P30153
			Q9Y5B9
			P35749
			O75396
			P05091
			P49321
			P06727
			P67936
			Q71U36
			O43488
			Q01105
			P62826
			O14744
			P50454
			P01024
			P12268
			P27824
			P40925
			P04843
			P62263
			P31946
			P23229
			P60842
			P35232
			P61981
			Q6NZI2
			Q14697
			P12111
			P07437
			O94760
			P49411
			P50552
			P30044
			P17844
			Q9Y230
			P04075
			P02743
			P05023
			P67809
			O15143
			P23528
			Q9Y6W5
			P00367
			P61353
			P62277
			Q02252
			Q96C23
			P00568
			P17661
			Q13242
			P62191
			P45974
			P50995
			P84098
			P52907
			Q9UHB6
			Q15019
			Q92597
			P52565
			P28331
			P35998
			P12270
			P07237
			P62269
			Q9Y3Z3
			P01009
			Q07955
			Q15819
			Q9H910
			P12830
			P07195
			P12814
			Q05707
			Q9P0L0
			Q04637
			P48047
			P23526
			Q1KMD3
			Q14204
			Q13308
			P36957
			P38646
			P15924
			O15173
			Q14498
			P07814
			Q15417
			P35637
			Q14195
			Q92841
			P06576
			P09211
			P08758
			P23246
			Q8N1F7
			O75955
			Q13838
			P35580
			Q9UKM9
			Q96HC4
			P11177
			P06753
			P54819
			P78527
			O95336
			Q00796
			P08238
			P07203
			Q9BR76
			Q5VTE0
			P31930
			Q06323
			P31939
			Q13151
			P30041
			O75347
			P63104
			Q14247
			P15311
			P82979
			Q99798
			P19338
			P14550
			P48735
			P02671
			P07305
			P61158
			O75475
			P62316
			P46940
			P37837
			P17987
			P06744
			P14625
			Q9UHD8
			Q12906
			P51884
			O43390
			Q00059
			P62937
			P15121
			P61978
			Q13263
			P62857
			P62249
			P43243
			P0C0L4
			O95865
			P62917
			P17931
			P48681
			P27338
			O95831
			Q15717
			P11940
			P31942
			P54727
			Q9Y624
			Q9Y490
			Q99623
			P35222
			Q13561
			Q96CX2
			P48444
			P09525
			P39019
			O75781
			P61313
			P35555
			O76024
			Q99880
			P63244
			Q02878
			P33240
			P19827
			Q9P2J5
			Q96PK6
			P27361
			P68871
			P33176
			P04632
			P19105
			P02545
			Q3LXA3
			Q9NPH2
			P30043
			Q9Y2Z0
			Q9NVA2
			P62280
			P00738
			O00567
			P10412
			Q05682
			P07384
			P61254
			Q13425
			O00264
			P21333
			P62805
			P30086
			P35579
			P08865
			Q04760
			P09455
			Q13247
			Q8NC56
			P62913
			P14314
			O00571
			P63092
			P09382
			P55786
			P00390
			P49189
			P27797
			P00352
			P27635
			P04406
			Q15582
			Q5RHP9
			Q15084
			P62906
			P50570
			P09493
			P12110
			Q7Z2W4
			P20774
			P68371
			Q00839
			P14543
			Q08211
			P69905
			P07900
			P26373
			P62244
			P50395
			Q9Y6C2
			O60664
			P13010
			P62241
