## Supplementary material for "Preneoplastic lesions fimbria pan-proteomic studies establish the fimbriectomy benefit for BRCA1/2 patients and identify early diagnosis markers of HGSC": Supp. Data 3

### Sheet: Total-ANOVA-FDR-0,05
Protein IDs	Majority protein IDs	Protein names	Gene names
P49006	P49006	MARCKS-related protein	MARCKSL1
P35580	P35580	Myosin-10	MYH10
Q01105;P0DME0	Q01105;P0DME0	Protein SET;Protein SETSIP	SET;SETSIP
O95793	O95793	Double-stranded RNA-binding protein Staufen homolog 1	STAU1
O43175	O43175	D-3-phosphoglycerate dehydrogenase	PHGDH
P02652	P02652	Apolipoprotein A-II;Proapolipoprotein A-II;Truncated apolipoprotein A-II	APOA2
Q13011	Q13011	Delta(3,5)-Delta(2,4)-dienoyl-CoA isomerase, mitochondrial	ECH1
P05388;Q8NHW5	P05388;Q8NHW5	60S acidic ribosomal protein P0;60S acidic ribosomal protein P0-like	RPLP0;RPLP0P6
P56597	P56597	Nucleoside diphosphate kinase homolog 5	NME5
Q8IY67	Q8IY67	Ribonucleoprotein PTB-binding 1	RAVER1
Q8IYT3	Q8IYT3	Coiled-coil domain-containing protein 170	CCDC170
Q9HC38	Q9HC38	Glyoxalase domain-containing protein 4	GLOD4
Q16787	Q16787	Laminin subunit alpha-3	LAMA3
Q9NSK0	Q9NSK0	Kinesin light chain 4	KLC4
O75955	O75955	Flotillin-1	FLOT1
Q13740	Q13740	CD166 antigen	ALCAM
P53396	P53396	ATP-citrate synthase	ACLY
P15531;P22392;O60361	P15531;P22392	Nucleoside diphosphate kinase A;Nucleoside diphosphate kinase B	NME1;NME2
Q92973	Q92973	Transportin-1	TNPO1
Q5T655	Q5T655	Cilia- and flagella-associated protein 58	CFAP58
Q15075	Q15075	Early endosome antigen 1	EEA1
Q9NRN5	Q9NRN5	Olfactomedin-like protein 3	OLFML3
Q15005	Q15005	Signal peptidase complex subunit 2	SPCS2
P02774	P02774	Vitamin D-binding protein	GC
P06727;CON__Q32PJ2	P06727	Apolipoprotein A-IV	APOA4
P01009	P01009	Alpha-1-antitrypsin;Short peptide from AAT	SERPINA1
Q14624;CON__Q3T052	Q14624	Inter-alpha-trypsin inhibitor heavy chain H4;70 kDa inter-alpha-trypsin inhibitor heavy chain H4;35 kDa inter-alpha-trypsin inhibitor heavy chain H4	ITIH4
P01008;CON__P41361	P01008	Antithrombin-III	SERPINC1
P0C0L4;P0C0L5;CON__P01030;CON__ENSEMBL:ENSBTAP00000007350	P0C0L4;P0C0L5	Complement C4-A;Complement C4 beta chain;Complement C4-A alpha chain;C4a anaphylatoxin;C4b-A;C4d-A;Complement C4 gamma chain;Complement C4-B;Complement C4 beta chain;Complement C4-B alpha chain;C4a anaphylatoxin;C4b-B;C4d-B;Complement C4 gamma chain	C4A;C4B
P00738;P00739	P00738	Haptoglobin;Haptoglobin alpha chain;Haptoglobin beta chain	HP
P00734	P00734	Prothrombin;Activation peptide fragment 1;Activation peptide fragment 2;Thrombin light chain;Thrombin heavy chain	F2
P10301	P10301	Ras-related protein R-Ras	RRAS
Q00577	Q00577	Transcriptional activator protein Pur-alpha	PURA
P02748;CON__Q3MHN2	P02748	Complement component C9;Complement component C9a;Complement component C9b	C9
P12111	P12111	Collagen alpha-3(VI) chain	COL6A3
P12110	P12110	Collagen alpha-2(VI) chain	COL6A2
P12109	P12109	Collagen alpha-1(VI) chain	COL6A1
P38919	P38919	Eukaryotic initiation factor 4A-III;Eukaryotic initiation factor 4A-III, N-terminally processed	EIF4A3
Q63HR2	Q63HR2	Tensin-2	TNS2
P63162;P14678	P63162;P14678	Small nuclear ribonucleoprotein-associated protein N;Small nuclear ribonucleoprotein-associated proteins B and B	SNRPN;SNRPB
Q99714	Q99714	3-hydroxyacyl-CoA dehydrogenase type-2	HSD17B10
P02794	P02794	Ferritin heavy chain;Ferritin heavy chain, N-terminally processed	FTH1
P55769	P55769	NHP2-like protein 1;NHP2-like protein 1, N-terminally processed	NHP2L1
O60493	O60493	Sorting nexin-3	SNX3
O43301	O43301	Heat shock 70 kDa protein 12A	HSPA12A
P09661	P09661	U2 small nuclear ribonucleoprotein A	SNRPA1
Q71DI3;Q16695;P84243;P68431;Q6NXT2	Q71DI3;Q16695;P84243;P68431;Q6NXT2	Histone H3.2;Histone H3.1t;Histone H3.3;Histone H3.1;Histone H3.3C	HIST2H3A;HIST3H3;H3F3A;HIST1H3A;H3F3C
Q9NXG2	Q9NXG2	THUMP domain-containing protein 1	THUMPD1
Q9P0L0	Q9P0L0	Vesicle-associated membrane protein-associated protein A	VAPA
Q15942	Q15942	Zyxin	ZYX
Q9P0W8	Q9P0W8	Spermatogenesis-associated protein 7	SPATA7
P52209	P52209	6-phosphogluconate dehydrogenase, decarboxylating	PGD
P47914	P47914	60S ribosomal protein L29	RPL29
Q9UKV3	Q9UKV3	Apoptotic chromatin condensation inducer in the nucleus	ACIN1
P31946	P31946	14-3-3 protein beta/alpha;14-3-3 protein beta/alpha, N-terminally processed	YWHAB
Q92597	Q92597	Protein NDRG1	NDRG1
P51608	P51608	Methyl-CpG-binding protein 2	MECP2
P05155	P05155	Plasma protease C1 inhibitor	SERPING1
P55290	P55290	Cadherin-13	CDH13
O14558	O14558	Heat shock protein beta-6	HSPB6
Q96P44	Q96P44	Collagen alpha-1(XXI) chain	COL21A1
Q14847	Q14847	LIM and SH3 domain protein 1	LASP1
P02461	P02461	Collagen alpha-1(III) chain	COL3A1
Q03252	Q03252	Lamin-B2	LMNB2
O95865	O95865	N(G),N(G)-dimethylarginine dimethylaminohydrolase 2	DDAH2
P35555;P35556	P35555	Fibrillin-1	FBN1
Q6UWY5	Q6UWY5	Olfactomedin-like protein 1	OLFML1
P55884	P55884	Eukaryotic translation initiation factor 3 subunit B	EIF3B
Q6NZI2	Q6NZI2	Polymerase I and transcript release factor	PTRF
P02545	P02545	Prelamin-A/C;Lamin-A/C	LMNA
O95810	O95810	Serum deprivation-response protein	SDPR
Q8WX93	Q8WX93	Palladin	PALLD
Q05707;Q8IWI9	Q05707	Collagen alpha-1(XIV) chain	COL14A1
Q16853;O75106	Q16853	Membrane primary amine oxidase	AOC3
Q99715	Q99715	Collagen alpha-1(XII) chain	COL12A1
P08670;P41219;P12036	P08670	Vimentin	VIM
P04004;CON__Q3ZBS7	P04004	Vitronectin;Vitronectin V65 subunit;Vitronectin V10 subunit;Somatomedin-B	VTN
P98160	P98160	Basement membrane-specific heparan sulfate proteoglycan core protein;Endorepellin;LG3 peptide	HSPG2
P02743	P02743	Serum amyloid P-component;Serum amyloid P-component(1-203)	APCS
P08123	P08123	Collagen alpha-2(I) chain	COL1A2
P20774	P20774	Mimecan	OGN
P02452	P02452	Collagen alpha-1(I) chain	COL1A1
Q01082;O15020	Q01082	Spectrin beta chain, non-erythrocytic 1	SPTBN1
Q16647	Q16647	Prostacyclin synthase	PTGIS
Q16363	Q16363	Laminin subunit alpha-4	LAMA4
P22105;Q16473	P22105	Tenascin-X	TNXB
O00264	O00264	Membrane-associated progesterone receptor component 1	PGRMC1
Q9NVD7	Q9NVD7	Alpha-parvin	PARVA
Q14112	Q14112	Nidogen-2	NID2
Q13642	Q13642	Four and a half LIM domains protein 1	FHL1
P21810	P21810	Biglycan	BGN
P08572	P08572	Collagen alpha-2(IV) chain;Canstatin	COL4A2
P01042	P01042	Kininogen-1;Kininogen-1 heavy chain;T-kinin;Bradykinin;Lysyl-bradykinin;Kininogen-1 light chain;Low molecular weight growth-promoting factor	KNG1
P00918	P00918	Carbonic anhydrase 2	CA2
P07327;P00325;P00326	P07327;P00325;P00326	Alcohol dehydrogenase 1A;Alcohol dehydrogenase 1B;Alcohol dehydrogenase 1C	ADH1A;ADH1B;ADH1C
O15230	O15230	Laminin subunit alpha-5	LAMA5
Q9ULV4	Q9ULV4	Coronin-1C	CORO1C
O00159	O00159	Unconventional myosin-Ic	MYO1C
Q13418	Q13418	Integrin-linked protein kinase	ILK
Q5SSJ5	Q5SSJ5	Heterochromatin protein 1-binding protein 3	HP1BP3
O60506	O60506	Heterogeneous nuclear ribonucleoprotein Q	SYNCRIP
Q13263	Q13263	Transcription intermediary factor 1-beta	TRIM28
P50991	P50991	T-complex protein 1 subunit delta	CCT4
P12429	P12429	Annexin A3	ANXA3
P11021	P11021	78 kDa glucose-regulated protein	HSPA5
O14745	O14745	Na(+)/H(+) exchange regulatory cofactor NHE-RF1	SLC9A3R1
P07737	P07737	Profilin-1	PFN1
P46940;Q86VI3	P46940	Ras GTPase-activating-like protein IQGAP1	IQGAP1
P38646	P38646	Stress-70 protein, mitochondrial	HSPA9
P10809	P10809	60 kDa heat shock protein, mitochondrial	HSPD1
P50995	P50995	Annexin A11	ANXA11
P23528	P23528	Cofilin-1	CFL1
Q5VTE0;P68104;Q05639	Q5VTE0;P68104;Q05639	Putative elongation factor 1-alpha-like 3;Elongation factor 1-alpha 1;Elongation factor 1-alpha 2	EEF1A1P5;EEF1A1;EEF1A2
P63244	P63244	Guanine nucleotide-binding protein subunit beta-2-like 1;Guanine nucleotide-binding protein subunit beta-2-like 1, N-terminally processed	GNB2L1
P78527	P78527	DNA-dependent protein kinase catalytic subunit	PRKDC
P62241	P62241	40S ribosomal protein S8	RPS8
P50990	P50990	T-complex protein 1 subunit theta	CCT8
P07900;Q14568;Q58FG0;Q58FF6;Q58FG1	P07900	Heat shock protein HSP 90-alpha	HSP90AA1
Q96KP4	Q96KP4	Cytosolic non-specific dipeptidase	CNDP2
P14923	P14923	Junction plakoglobin	JUP
O95831	O95831	Apoptosis-inducing factor 1, mitochondrial	AIFM1
P22626	P22626	Heterogeneous nuclear ribonucleoproteins A2/B1	HNRNPA2B1
P04843	P04843	Dolichyl-diphosphooligosaccharide--protein glycosyltransferase subunit 1	RPN1
P49411	P49411	Elongation factor Tu, mitochondrial	TUFM
P55084	P55084	Trifunctional enzyme subunit beta, mitochondrial;3-ketoacyl-CoA thiolase	HADHB
Q16698	Q16698	2,4-dienoyl-CoA reductase, mitochondrial	DECR1
P25786	P25786	Proteasome subunit alpha type-1	PSMA1
Q7Z406	Q7Z406	Myosin-14	MYH14
O75369	O75369	Filamin-B	FLNB
O60437	O60437	Periplakin	PPL
P61604	P61604	10 kDa heat shock protein, mitochondrial	HSPE1
P28838	P28838	Cytosol aminopeptidase	LAP3
P00390	P00390	Glutathione reductase, mitochondrial	GSR
P00367;P49448	P00367;P49448	Glutamate dehydrogenase 1, mitochondrial;Glutamate dehydrogenase 2, mitochondrial	GLUD1;GLUD2
O75390	O75390	Citrate synthase, mitochondrial	CS
O00151	O00151	PDZ and LIM domain protein 1	PDLIM1
Q86Y82	Q86Y82	Syntaxin-12	STX12
P10606	P10606	Cytochrome c oxidase subunit 5B, mitochondrial	COX5B
P30626	P30626	Sorcin	SRI
P00505	P00505	Aspartate aminotransferase, mitochondrial	GOT2
Q06830	Q06830	Peroxiredoxin-1	PRDX1
Q86UP2	Q86UP2	Kinectin	KTN1
P01871;P04220	P01871;P04220	Ig mu chain C region;Ig mu heavy chain disease protein	IGHM
P01780;A0A0B4J1V1;A0A0B4J1X8;P01766;P01763;P01762;P01782	P01780;A0A0B4J1V1;A0A0B4J1X8;P01766;P01763;P01762;P01782	Ig heavy chain V-III region JON;Ig heavy chain V-III region BRO;Ig heavy chain V-III region WEA;Ig heavy chain V-III region TRO;Ig heavy chain V-III region DOB	IGHV3-21;IGHV3-43
P43353;P48448;P30838	P43353	Aldehyde dehydrogenase family 3 member B1	ALDH3B1
P58340	P58340	Myeloid leukemia factor 1	MLF1
Q9BXF9	Q9BXF9	Tektin-3	TEKT3
P48047	P48047	ATP synthase subunit O, mitochondrial	ATP5O
Q9Y2Z0	Q9Y2Z0	Suppressor of G2 allele of SKP1 homolog	SUGT1
Q12955;Q01484	Q12955	Ankyrin-3	ANK3
P0DMV9;P0DMV8	P0DMV9;P0DMV8	Heat shock 70 kDa protein 1B;Heat shock 70 kDa protein 1A	HSPA1B;HSPA1A
P04083	P04083	Annexin A1	ANXA1
Q8WVF1	Q8WVF1	Protein OSCP1	OSCP1
Q8WXF1	Q8WXF1	Paraspeckle component 1	PSPC1
P21397	P21397	Amine oxidase [flavin-containing] A	MAOA
Q13423	Q13423	NAD(P) transhydrogenase, mitochondrial	NNT
Q8NF91	Q8NF91	Nesprin-1	SYNE1
Q5BJF6	Q5BJF6	Outer dense fiber protein 2	ODF2
P78559	P78559	Microtubule-associated protein 1A;MAP1A heavy chain;MAP1 light chain LC2	MAP1A
O75602	O75602	Sperm-associated antigen 6	SPAG6
Q13753	Q13753	Laminin subunit gamma-2	LAMC2
Q9UHQ9	Q9UHQ9	NADH-cytochrome b5 reductase 1	CYB5R1
Q13751	Q13751	Laminin subunit beta-3	LAMB3
Q15785	Q15785	Mitochondrial import receptor subunit TOM34	TOMM34
P17655	P17655	Calpain-2 catalytic subunit	CAPN2
Q92598	Q92598	Heat shock protein 105 kDa	HSPH1
P50851;Q8NFP9	P50851	Lipopolysaccharide-responsive and beige-like anchor protein	LRBA
P55072	P55072	Transitional endoplasmic reticulum ATPase	VCP
Q99798	Q99798	Aconitate hydratase, mitochondrial	ACO2
P11142	P11142	Heat shock cognate 71 kDa protein	HSPA8
Q00610;P53675	Q00610	Clathrin heavy chain 1	CLTC
Q9Y230	Q9Y230	RuvB-like 2	RUVBL2
P09525	P09525	Annexin A4	ANXA4
P07339	P07339	Cathepsin D;Cathepsin D light chain;Cathepsin D heavy chain	CTSD
P50502;Q8NFI4;Q8IZP2	P50502;Q8NFI4;Q8IZP2	Hsc70-interacting protein;Putative protein FAM10A5;Putative protein FAM10A4	ST13;ST13P5;ST13P4
Q66GS9	Q66GS9	Centrosomal protein of 135 kDa	CEP135
P54652	P54652	Heat shock-related 70 kDa protein 2	HSPA2
Q8TC05	Q8TC05	Nuclear protein MDM1	MDM1
Q9NQ48	Q9NQ48	Leucine zipper transcription factor-like protein 1	LZTFL1
P15311	P15311	Ezrin	EZR
P07355;A6NMY6	P07355;A6NMY6	Annexin A2;Putative annexin A2-like protein	ANXA2;ANXA2P2
O60701	O60701	UDP-glucose 6-dehydrogenase	UGDH
Q13938	Q13938	Calcyphosin	CAPS
Q8N392	Q8N392	Rho GTPase-activating protein 18	ARHGAP18
Q8TC71	Q8TC71	Mitochondria-eating protein	SPATA18
Q5TZA2;Q8IVE0;Q86T23;REV__Q9NRC6	Q5TZA2	Rootletin	CROCC
H7BZ55	H7BZ55	Putative ciliary rootlet coiled-coil protein-like 3 protein
P00568;Q9Y6K8	P00568	Adenylate kinase isoenzyme 1	AK1
Q9Y3Z3	Q9Y3Z3	Deoxynucleoside triphosphate triphosphohydrolase SAMHD1	SAMHD1
Q9BW30	Q9BW30	Tubulin polymerization-promoting protein family member 3	TPPP3
Q9UIF3	Q9UIF3	Tektin-2	TEKT2
P68371;P04350;Q3ZCM7	P68371;P04350	Tubulin beta-4B chain;Tubulin beta-4A chain	TUBB4B;TUBB4A
Q9Y265	Q9Y265	RuvB-like 1	RUVBL1
Q9BZW7	Q9BZW7	Testis-specific gene 10 protein	TSGA10
P27216	P27216	Annexin A13	ANXA13
O75190;Q8WWF6;Q8NHS0;Q7Z6W7	O75190;Q8WWF6	DnaJ homolog subfamily B member 6;DnaJ homolog subfamily B member 3	DNAJB6;DNAJB3
A8MYP8	A8MYP8	Outer dense fiber protein 3B	ODF3B

### Sheet: cluster1 STIL-STIC
Protein IDs	Majority protein IDs	Protein names	Gene names
P49006	P49006	MARCKS-related protein	MARCKSL1
P35580	P35580	Myosin-10	MYH10
Q01105;P0DME0	Q01105;P0DME0	Protein SET;Protein SETSIP	SET;SETSIP
O95793	O95793	Double-stranded RNA-binding protein Staufen homolog 1	STAU1
O43175	O43175	D-3-phosphoglycerate dehydrogenase	PHGDH

### Sheet: cluster2 Normal-P53
Protein IDs	Majority protein IDs	Protein names	Gene names
P02652	P02652	Apolipoprotein A-II;Proapolipoprotein A-II;Truncated apolipoprotein A-II	APOA2
Q13011	Q13011	Delta(3,5)-Delta(2,4)-dienoyl-CoA isomerase, mitochondrial	ECH1
P05388;Q8NHW5	P05388;Q8NHW5	60S acidic ribosomal protein P0;60S acidic ribosomal protein P0-like	RPLP0;RPLP0P6
P56597	P56597	Nucleoside diphosphate kinase homolog 5	NME5
Q8IY67	Q8IY67	Ribonucleoprotein PTB-binding 1	RAVER1
Q8IYT3	Q8IYT3	Coiled-coil domain-containing protein 170	CCDC170
Q9HC38	Q9HC38	Glyoxalase domain-containing protein 4	GLOD4
Q16787	Q16787	Laminin subunit alpha-3	LAMA3
Q9NSK0	Q9NSK0	Kinesin light chain 4	KLC4
O75955	O75955	Flotillin-1	FLOT1
Q13740	Q13740	CD166 antigen	ALCAM
P53396	P53396	ATP-citrate synthase	ACLY
P15531;P22392;O60361	P15531;P22392	Nucleoside diphosphate kinase A;Nucleoside diphosphate kinase B	NME1;NME2
Q92973	Q92973	Transportin-1	TNPO1
Q5T655	Q5T655	Cilia- and flagella-associated protein 58	CFAP58

### Sheet: cluster3 Normal-p53-STIL
Protein IDs	Majority protein IDs	Protein names	Gene names
Q15075	Q15075	Early endosome antigen 1	EEA1
Q9NRN5	Q9NRN5	Olfactomedin-like protein 3	OLFML3
Q15005	Q15005	Signal peptidase complex subunit 2	SPCS2
P02774	P02774	Vitamin D-binding protein	GC
P06727;CON__Q32PJ2	P06727	Apolipoprotein A-IV	APOA4
P01009	P01009	Alpha-1-antitrypsin;Short peptide from AAT	SERPINA1
Q14624;CON__Q3T052	Q14624	Inter-alpha-trypsin inhibitor heavy chain H4;70 kDa inter-alpha-trypsin inhibitor heavy chain H4;35 kDa inter-alpha-trypsin inhibitor heavy chain H4	ITIH4
P01008;CON__P41361	P01008	Antithrombin-III	SERPINC1
P0C0L4;P0C0L5;CON__P01030;CON__ENSEMBL:ENSBTAP00000007350	P0C0L4;P0C0L5	Complement C4-A;Complement C4 beta chain;Complement C4-A alpha chain;C4a anaphylatoxin;C4b-A;C4d-A;Complement C4 gamma chain;Complement C4-B;Complement C4 beta chain;Complement C4-B alpha chain;C4a anaphylatoxin;C4b-B;C4d-B;Complement C4 gamma chain	C4A;C4B
P00738;P00739	P00738	Haptoglobin;Haptoglobin alpha chain;Haptoglobin beta chain	HP
P00734	P00734	Prothrombin;Activation peptide fragment 1;Activation peptide fragment 2;Thrombin light chain;Thrombin heavy chain	F2
P10301	P10301	Ras-related protein R-Ras	RRAS
Q00577	Q00577	Transcriptional activator protein Pur-alpha	PURA
P02748;CON__Q3MHN2	P02748	Complement component C9;Complement component C9a;Complement component C9b	C9
P12111	P12111	Collagen alpha-3(VI) chain	COL6A3
P12110	P12110	Collagen alpha-2(VI) chain	COL6A2
P12109	P12109	Collagen alpha-1(VI) chain	COL6A1
P38919	P38919	Eukaryotic initiation factor 4A-III;Eukaryotic initiation factor 4A-III, N-terminally processed	EIF4A3
Q63HR2	Q63HR2	Tensin-2	TNS2
P63162;P14678	P63162;P14678	Small nuclear ribonucleoprotein-associated protein N;Small nuclear ribonucleoprotein-associated proteins B and B	SNRPN;SNRPB
Q99714	Q99714	3-hydroxyacyl-CoA dehydrogenase type-2	HSD17B10
P02794	P02794	Ferritin heavy chain;Ferritin heavy chain, N-terminally processed	FTH1
P55769	P55769	NHP2-like protein 1;NHP2-like protein 1, N-terminally processed	NHP2L1
O60493	O60493	Sorting nexin-3	SNX3
O43301	O43301	Heat shock 70 kDa protein 12A	HSPA12A
P09661	P09661	U2 small nuclear ribonucleoprotein A	SNRPA1
Q71DI3;Q16695;P84243;P68431;Q6NXT2	Q71DI3;Q16695;P84243;P68431;Q6NXT2	Histone H3.2;Histone H3.1t;Histone H3.3;Histone H3.1;Histone H3.3C	HIST2H3A;HIST3H3;H3F3A;HIST1H3A;H3F3C
Q9NXG2	Q9NXG2	THUMP domain-containing protein 1	THUMPD1
Q9P0L0	Q9P0L0	Vesicle-associated membrane protein-associated protein A	VAPA
Q15942	Q15942	Zyxin	ZYX
Q9P0W8	Q9P0W8	Spermatogenesis-associated protein 7	SPATA7
P52209	P52209	6-phosphogluconate dehydrogenase, decarboxylating	PGD
P47914	P47914	60S ribosomal protein L29	RPL29
Q9UKV3	Q9UKV3	Apoptotic chromatin condensation inducer in the nucleus	ACIN1
P31946	P31946	14-3-3 protein beta/alpha;14-3-3 protein beta/alpha, N-terminally processed	YWHAB
Q92597	Q92597	Protein NDRG1	NDRG1
P51608	P51608	Methyl-CpG-binding protein 2	MECP2
P05155	P05155	Plasma protease C1 inhibitor	SERPING1
P55290	P55290	Cadherin-13	CDH13
O14558	O14558	Heat shock protein beta-6	HSPB6
Q96P44	Q96P44	Collagen alpha-1(XXI) chain	COL21A1
Q14847	Q14847	LIM and SH3 domain protein 1	LASP1
P02461	P02461	Collagen alpha-1(III) chain	COL3A1
Q03252	Q03252	Lamin-B2	LMNB2
O95865	O95865	N(G),N(G)-dimethylarginine dimethylaminohydrolase 2	DDAH2
P35555;P35556	P35555	Fibrillin-1	FBN1
Q6UWY5	Q6UWY5	Olfactomedin-like protein 1	OLFML1
P55884	P55884	Eukaryotic translation initiation factor 3 subunit B	EIF3B
Q6NZI2	Q6NZI2	Polymerase I and transcript release factor	PTRF
P02545	P02545	Prelamin-A/C;Lamin-A/C	LMNA
O95810	O95810	Serum deprivation-response protein	SDPR
Q8WX93	Q8WX93	Palladin	PALLD
Q05707;Q8IWI9	Q05707	Collagen alpha-1(XIV) chain	COL14A1
Q16853;O75106	Q16853	Membrane primary amine oxidase	AOC3
Q99715	Q99715	Collagen alpha-1(XII) chain	COL12A1
P08670;P41219;P12036	P08670	Vimentin	VIM
P04004;CON__Q3ZBS7	P04004	Vitronectin;Vitronectin V65 subunit;Vitronectin V10 subunit;Somatomedin-B	VTN
P98160	P98160	Basement membrane-specific heparan sulfate proteoglycan core protein;Endorepellin;LG3 peptide	HSPG2
P02743	P02743	Serum amyloid P-component;Serum amyloid P-component(1-203)	APCS
P08123	P08123	Collagen alpha-2(I) chain	COL1A2
P20774	P20774	Mimecan	OGN
P02452	P02452	Collagen alpha-1(I) chain	COL1A1
Q01082;O15020	Q01082	Spectrin beta chain, non-erythrocytic 1	SPTBN1
Q16647	Q16647	Prostacyclin synthase	PTGIS
Q16363	Q16363	Laminin subunit alpha-4	LAMA4
P22105;Q16473	P22105	Tenascin-X	TNXB
O00264	O00264	Membrane-associated progesterone receptor component 1	PGRMC1
Q9NVD7	Q9NVD7	Alpha-parvin	PARVA
Q14112	Q14112	Nidogen-2	NID2
Q13642	Q13642	Four and a half LIM domains protein 1	FHL1
P21810	P21810	Biglycan	BGN
P08572	P08572	Collagen alpha-2(IV) chain;Canstatin	COL4A2
P01042	P01042	Kininogen-1;Kininogen-1 heavy chain;T-kinin;Bradykinin;Lysyl-bradykinin;Kininogen-1 light chain;Low molecular weight growth-promoting factor	KNG1
P00918	P00918	Carbonic anhydrase 2	CA2
P07327;P00325;P00326	P07327;P00325;P00326	Alcohol dehydrogenase 1A;Alcohol dehydrogenase 1B;Alcohol dehydrogenase 1C	ADH1A;ADH1B;ADH1C
O15230	O15230	Laminin subunit alpha-5	LAMA5
Q9ULV4	Q9ULV4	Coronin-1C	CORO1C
O00159	O00159	Unconventional myosin-Ic	MYO1C
Q13418	Q13418	Integrin-linked protein kinase	ILK
Q5SSJ5	Q5SSJ5	Heterochromatin protein 1-binding protein 3	HP1BP3

### Sheet: cluster4 STIC
Protein IDs	Majority protein IDs	Protein names	Gene names
O60506	O60506	Heterogeneous nuclear ribonucleoprotein Q	SYNCRIP
Q13263	Q13263	Transcription intermediary factor 1-beta	TRIM28
P50991	P50991	T-complex protein 1 subunit delta	CCT4
P12429	P12429	Annexin A3	ANXA3
P11021	P11021	78 kDa glucose-regulated protein	HSPA5
O14745	O14745	Na(+)/H(+) exchange regulatory cofactor NHE-RF1	SLC9A3R1
P07737	P07737	Profilin-1	PFN1
P46940;Q86VI3	P46940	Ras GTPase-activating-like protein IQGAP1	IQGAP1
P38646	P38646	Stress-70 protein, mitochondrial	HSPA9
P10809	P10809	60 kDa heat shock protein, mitochondrial	HSPD1
P50995	P50995	Annexin A11	ANXA11
P23528	P23528	Cofilin-1	CFL1
Q5VTE0;P68104;Q05639	Q5VTE0;P68104;Q05639	Putative elongation factor 1-alpha-like 3;Elongation factor 1-alpha 1;Elongation factor 1-alpha 2	EEF1A1P5;EEF1A1;EEF1A2
P63244	P63244	Guanine nucleotide-binding protein subunit beta-2-like 1;Guanine nucleotide-binding protein subunit beta-2-like 1, N-terminally processed	GNB2L1
P78527	P78527	DNA-dependent protein kinase catalytic subunit	PRKDC
P62241	P62241	40S ribosomal protein S8	RPS8
P50990	P50990	T-complex protein 1 subunit theta	CCT8
P07900;Q14568;Q58FG0;Q58FF6;Q58FG1	P07900	Heat shock protein HSP 90-alpha	HSP90AA1
Q96KP4	Q96KP4	Cytosolic non-specific dipeptidase	CNDP2
P14923	P14923	Junction plakoglobin	JUP
O95831	O95831	Apoptosis-inducing factor 1, mitochondrial	AIFM1
P22626	P22626	Heterogeneous nuclear ribonucleoproteins A2/B1	HNRNPA2B1
P04843	P04843	Dolichyl-diphosphooligosaccharide--protein glycosyltransferase subunit 1	RPN1
P49411	P49411	Elongation factor Tu, mitochondrial	TUFM
P55084	P55084	Trifunctional enzyme subunit beta, mitochondrial;3-ketoacyl-CoA thiolase	HADHB
Q16698	Q16698	2,4-dienoyl-CoA reductase, mitochondrial	DECR1
P25786	P25786	Proteasome subunit alpha type-1	PSMA1
Q7Z406	Q7Z406	Myosin-14	MYH14
O75369	O75369	Filamin-B	FLNB
O60437	O60437	Periplakin	PPL
P61604	P61604	10 kDa heat shock protein, mitochondrial	HSPE1
P28838	P28838	Cytosol aminopeptidase	LAP3
P00390	P00390	Glutathione reductase, mitochondrial	GSR
P00367;P49448	P00367;P49448	Glutamate dehydrogenase 1, mitochondrial;Glutamate dehydrogenase 2, mitochondrial	GLUD1;GLUD2
O75390	O75390	Citrate synthase, mitochondrial	CS
O00151	O00151	PDZ and LIM domain protein 1	PDLIM1

### Sheet: cluster5 Normal-p53-STIC
Protein IDs	Majority protein IDs	Protein names	Gene names
Q86Y82	Q86Y82	Syntaxin-12	STX12
P10606	P10606	Cytochrome c oxidase subunit 5B, mitochondrial	COX5B
P30626	P30626	Sorcin	SRI
P00505	P00505	Aspartate aminotransferase, mitochondrial	GOT2
Q06830	Q06830	Peroxiredoxin-1	PRDX1
Q86UP2	Q86UP2	Kinectin	KTN1
P01871;P04220	P01871;P04220	Ig mu chain C region;Ig mu heavy chain disease protein	IGHM
P01780;A0A0B4J1V1;A0A0B4J1X8;P01766;P01763;P01762;P01782	P01780;A0A0B4J1V1;A0A0B4J1X8;P01766;P01763;P01762;P01782	Ig heavy chain V-III region JON;Ig heavy chain V-III region BRO;Ig heavy chain V-III region WEA;Ig heavy chain V-III region TRO;Ig heavy chain V-III region DOB	IGHV3-21;IGHV3-43
P43353;P48448;P30838	P43353	Aldehyde dehydrogenase family 3 member B1	ALDH3B1
P58340	P58340	Myeloid leukemia factor 1	MLF1
Q9BXF9	Q9BXF9	Tektin-3	TEKT3
P48047	P48047	ATP synthase subunit O, mitochondrial	ATP5O
Q9Y2Z0	Q9Y2Z0	Suppressor of G2 allele of SKP1 homolog	SUGT1
Q12955;Q01484	Q12955	Ankyrin-3	ANK3
P0DMV9;P0DMV8	P0DMV9;P0DMV8	Heat shock 70 kDa protein 1B;Heat shock 70 kDa protein 1A	HSPA1B;HSPA1A
P04083	P04083	Annexin A1	ANXA1
Q8WVF1	Q8WVF1	Protein OSCP1	OSCP1
Q8WXF1	Q8WXF1	Paraspeckle component 1	PSPC1
P21397	P21397	Amine oxidase [flavin-containing] A	MAOA
Q13423	Q13423	NAD(P) transhydrogenase, mitochondrial	NNT
Q8NF91	Q8NF91	Nesprin-1	SYNE1
Q5BJF6	Q5BJF6	Outer dense fiber protein 2	ODF2
P78559	P78559	Microtubule-associated protein 1A;MAP1A heavy chain;MAP1 light chain LC2	MAP1A
O75602	O75602	Sperm-associated antigen 6	SPAG6
Q13753	Q13753	Laminin subunit gamma-2	LAMC2
Q9UHQ9	Q9UHQ9	NADH-cytochrome b5 reductase 1	CYB5R1
Q13751	Q13751	Laminin subunit beta-3	LAMB3
Q15785	Q15785	Mitochondrial import receptor subunit TOM34	TOMM34
P17655	P17655	Calpain-2 catalytic subunit	CAPN2
Q92598	Q92598	Heat shock protein 105 kDa	HSPH1
P50851;Q8NFP9	P50851	Lipopolysaccharide-responsive and beige-like anchor protein	LRBA
P55072	P55072	Transitional endoplasmic reticulum ATPase	VCP
Q99798	Q99798	Aconitate hydratase, mitochondrial	ACO2
P11142	P11142	Heat shock cognate 71 kDa protein	HSPA8
Q00610;P53675	Q00610	Clathrin heavy chain 1	CLTC
Q9Y230	Q9Y230	RuvB-like 2	RUVBL2
P09525	P09525	Annexin A4	ANXA4
P07339	P07339	Cathepsin D;Cathepsin D light chain;Cathepsin D heavy chain	CTSD
P50502;Q8NFI4;Q8IZP2	P50502;Q8NFI4;Q8IZP2	Hsc70-interacting protein;Putative protein FAM10A5;Putative protein FAM10A4	ST13;ST13P5;ST13P4
Q66GS9	Q66GS9	Centrosomal protein of 135 kDa	CEP135
P54652	P54652	Heat shock-related 70 kDa protein 2	HSPA2
Q8TC05	Q8TC05	Nuclear protein MDM1	MDM1
Q9NQ48	Q9NQ48	Leucine zipper transcription factor-like protein 1	LZTFL1
P15311	P15311	Ezrin	EZR
P07355;A6NMY6	P07355;A6NMY6	Annexin A2;Putative annexin A2-like protein	ANXA2;ANXA2P2
O60701	O60701	UDP-glucose 6-dehydrogenase	UGDH
Q13938	Q13938	Calcyphosin	CAPS
Q8N392	Q8N392	Rho GTPase-activating protein 18	ARHGAP18
Q8TC71	Q8TC71	Mitochondria-eating protein	SPATA18
Q5TZA2;Q8IVE0;Q86T23;REV__Q9NRC6	Q5TZA2	Rootletin	CROCC
H7BZ55	H7BZ55	Putative ciliary rootlet coiled-coil protein-like 3 protein
P00568;Q9Y6K8	P00568	Adenylate kinase isoenzyme 1	AK1
Q9Y3Z3	Q9Y3Z3	Deoxynucleoside triphosphate triphosphohydrolase SAMHD1	SAMHD1
Q9BW30	Q9BW30	Tubulin polymerization-promoting protein family member 3	TPPP3
Q9UIF3	Q9UIF3	Tektin-2	TEKT2
P68371;P04350;Q3ZCM7	P68371;P04350	Tubulin beta-4B chain;Tubulin beta-4A chain	TUBB4B;TUBB4A
Q9Y265	Q9Y265	RuvB-like 1	RUVBL1
Q9BZW7	Q9BZW7	Testis-specific gene 10 protein	TSGA10
P27216	P27216	Annexin A13	ANXA13
O75190;Q8WWF6;Q8NHS0;Q7Z6W7	O75190;Q8WWF6	DnaJ homolog subfamily B member 6;DnaJ homolog subfamily B member 3	DNAJB6;DNAJB3
A8MYP8	A8MYP8	Outer dense fiber protein 3B	ODF3B

### Sheet: Lesions overexpression
Normal-p53	STIL	STIC
P02652	P49006	P49006
Q13011	P35580	P35580
P05388	Q01105	Q01105
P56597	O95793	O95793
Q8IY67	O43175	O43175
Q8IYT3	Q15075	O60506
Q9HC38	Q9NRN5	Q13263
Q16787	Q15005	P50991
Q9NSK0	P02774	P12429
O75955	P06727	P11021
Q13740	P01009	O14745
P53396	Q14624	P07737
P15531	P01008	P46940
Q92973	P0C0L4	P38646
Q5T655	P00738	P10809
Q15075	P00734	P50995
Q9NRN5	P10301	P23528
Q15005	Q00577	Q5VTE0
P02774	P02748	P63244
P06727	P12111	P78527
P01009	P12110	P62241
Q14624	P12109	P50990
P01008	P38919	P07900
P0C0L4	Q63HR2	Q96KP4
P00738	P63162	P14923
P00734	Q99714	O95831
P10301	P02794	P22626
Q00577	P55769	P04843
P02748	O60493	P49411
P12111	O43301	P55084
P12110	P09661	Q16698
P12109	Q71DI3	P25786
P38919	Q9NXG2	Q7Z406
Q63HR2	Q9P0L0	O75369
P63162	Q15942	O60437
Q99714	Q9P0W8	P61604
P02794	P52209	P28838
P55769	P47914	P00390
O60493	Q9UKV3	P00367
O43301	P31946	O75390
P09661	Q92597	O00151
Q71DI3	P51608	Q86Y82
Q9NXG2	P05155	P10606
Q9P0L0	P55290	P30626
Q15942	O14558	P00505
Q9P0W8	Q96P44	Q06830
P52209	Q14847	Q86UP2
P47914	P02461	P01871
Q9UKV3	Q03252	P01780
P31946	O95865	P43353
Q92597	P35555	P58340
P51608	Q6UWY5	Q9BXF9
P05155	P55884	P48047
P55290	Q6NZI2	Q9Y2Z0
O14558	P02545	Q12955
Q96P44	O95810	P0DMV9
Q14847	Q8WX93	P04083
P02461	Q05707	Q8WVF1
Q03252	Q16853	Q8WXF1
O95865	Q99715	P21397
P35555	P08670	Q13423
Q6UWY5	P04004	Q8NF91
P55884	P98160	Q5BJF6
Q6NZI2	P02743	P78559
P02545	P08123	O75602
O95810	P20774	Q13753
Q8WX93	P02452	Q9UHQ9
Q05707	Q01082	Q13751
Q16853	Q16647	Q15785
Q99715	Q16363	P17655
P08670	P22105	Q92598
P04004	O00264	P50851
P98160	Q9NVD7	P55072
P02743	Q14112	Q99798
P08123	Q13642	P11142
P20774	P21810	Q00610
P02452	P08572	Q9Y230
Q01082	P01042	P09525
Q16647	P00918	P07339
Q16363	P07327	P50502
P22105	O15230	Q66GS9
O00264	Q9ULV4	P54652
Q9NVD7	O00159	Q8TC05
Q14112	Q13418	Q9NQ48
Q13642	Q5SSJ5	P15311
P21810		P07355
P08572		O60701
P01042		Q13938
P00918		Q8N392
P07327		Q8TC71
O15230		Q5TZA2
Q9ULV4		H7BZ55
O00159		P00568
Q13418		Q9Y3Z3
Q5SSJ5		Q9BW30
Q86Y82		Q9UIF3
P10606		P68371
P30626		Q9Y265
P00505		Q9BZW7
Q06830		P27216
Q86UP2		O75190
P01871		A8MYP8
P01780
P43353
P58340
Q9BXF9
P48047
Q9Y2Z0
Q12955
P0DMV9
P04083
Q8WVF1
Q8WXF1
P21397
Q13423
Q8NF91
Q5BJF6
P78559
O75602
Q13753
Q9UHQ9
Q13751
Q15785
P17655
Q92598
P50851
P55072
Q99798
P11142
Q00610
Q9Y230
P09525
P07339
P50502
Q66GS9
P54652
Q8TC05
Q9NQ48
P15311
P07355
O60701
Q13938
Q8N392
Q8TC71
Q5TZA2
H7BZ55
P00568
Q9Y3Z3
Q9BW30
Q9UIF3
P68371
Q9Y265
Q9BZW7
P27216
O75190
A8MYP8
