## Supplementary material for "Preneoplastic lesions fimbria pan-proteomic studies establish the fimbriectomy benefit for BRCA1/2 patients and identify early diagnosis markers of HGSC": Supp. Data 4

### Sheet: normal-p53 signature
Analysis Type:	PANTHER Overrepresentation Test (Released 20190701)
Annotation Version and Release Date:	PANTHER version 14.1 Released 2019-03-12
Analyzed List:	Client Text Box Input (Homo sapiens)
Reference List:	Homo sapiens (all genes in database)
Test Type:	FISHER
Correction:	FDR
	Homo sapiens - REFLIST (20996)	Client Text Box Input (156)	Client Text Box Input (expected)	Client Text Box Input (fold Enrichment)	Client Text Box Input (raw P-value)	Client Text Box Input (FDR)
PANTHER Pathways
De novo purine biosynthesis (P02738)	48	6	0.36	16.82	2.82e-06	0.000116
Blood coagulation (P00011)	70	7	0.52	13.46	1.62e-06	8.85e-05
Integrin signalling pathway (P00034)	197	17	1.46	11.61	4.08e-13	6.69e-11
PANTHER GO-Slim Molecular Function
extracellular matrix structural constituent (GO:0005201)	53	5	0.39	12.7	6.84e-05	0.0173
structural molecule activity (GO:0005198)	495	15	3.68	4.08	5.88e-06	0.00297
enzyme regulator activity (GO:0030234)	593	14	4.41	3.18	0.000167	0.0282
PANTHER GO-Slim Biological Process
bone morphogenesis (GO:0060349)	24	5	0.18	28.04	2.11e-06	0.000757
chondrocyte differentiation (GO:0002062)	24	5	0.18	28.04	2.11e-06	0.000946
cellular response to oxidative stress (GO:0034599)	16	3	0.12	25.24	0.00035	0.0349
chaperone-mediated protein folding (GO:0061077)	30	4	0.22	17.95	0.000111	0.0154
developmental growth (GO:0048589)	29	6	0.22	27.85	1.99e-07	0.000178
tissue morphogenesis (GO:0048729)	27	5	0.2	24.92	3.51e-06	0.0009
response to topologically incorrect protein (GO:0035966)	33	4	0.25	16.31	0.000156	0.0175
cell morphogenesis involved in differentiation (GO:0000904)	26	7	0.19	36.24	3.77e-09	6.77e-06
Reactome pathways
Localization of the PINCH-ILK-PARVIN complex to focal adhesions (R-HSA-446343)	4	2	0.03	67.29	0.000795	0.0379
Anchoring fibril formation (R-HSA-2214320)	15	6	0.11	53.84	7.24e-09	1.06e-06
Type I hemidesmosome assembly (R-HSA-446107)	11	3	0.08	36.71	0.000135	0.00778
Laminin interactions (R-HSA-3000157)	30	8	0.22	35.89	2.96e-10	6.49e-08
MET activates PTK2 signaling (R-HSA-8874081)	30	8	0.22	35.89	2.96e-10	5.9e-08
Scavenging by Class A Receptors (R-HSA-3000480)	19	5	0.14	35.42	7.77e-07	8.96e-05
Collagen chain trimerization (R-HSA-8948216)	44	10	0.33	30.59	6.45e-12	2.02e-09
Attenuation phase (R-HSA-3371568)	14	3	0.1	28.84	0.000248	0.0129
MET promotes cell motility (R-HSA-8875878)	40	8	0.3	26.92	2.15e-09	3.36e-07
ECM proteoglycans (R-HSA-3000178)	76	14	0.56	24.79	4.35e-15	3.17e-12
Intrinsic Pathway of Fibrin Clot Formation (R-HSA-140837)	22	4	0.16	24.47	3.75e-05	0.00274
Crosslinking of collagen fibrils (R-HSA-2243919)	18	3	0.13	22.43	0.000475	0.0231
Collagen degradation (R-HSA-1442490)	64	10	0.48	21.03	1.71e-10	4.67e-08
Syndecan interactions (R-HSA-3000170)	27	4	0.2	19.94	7.67e-05	0.0048
Integrin cell surface interactions (R-HSA-216083)	84	10	0.62	16.02	1.89e-09	3.19e-07
NCAM1 interactions (R-HSA-419037)	42	5	0.31	16.02	2.44e-05	0.00198
Regulation of HSF1-mediated heat shock response (R-HSA-3371453)	67	7	0.5	14.06	1.23e-06	0.000135
Signaling by PDGF (R-HSA-186797)	55	5	0.41	12.24	8.06e-05	0.0049
HSP90 chaperone cycle for steroid hormone receptors (SHR) (R-HSA-3371497)	56	4	0.42	9.61	0.00101	0.045
Post-translational protein phosphorylation (R-HSA-8957275)	107	7	0.8	8.8	2.21e-05	0.00186
Regulation of Insulin-like Growth Factor (IGF) transport and uptake by Insulin-like Growth Factor Binding Proteins (IGFBPs) (R-HSA-381426)	124	8	0.92	8.68	6.21e-06	0.000592
L1CAM interactions (R-HSA-373760)	118	7	0.88	7.98	3.99e-05	0.00282
Interleukin-4 and Interleukin-13 signaling (R-HSA-6785807)	111	6	0.82	7.28	0.000233	0.0125
Complement cascade (R-HSA-166658)	120	6	0.89	6.73	0.000348	0.0173

### Sheet: STIL
Analysis Type:	PANTHER Overrepresentation Test (Released 20190701)
Annotation Version and Release Date:	PANTHER version 14.1 Released 2019-03-12
Analyzed List:	Client Text Box Input (Homo sapiens)
Reference List:	Homo sapiens (all genes in database)
Test Type:	FISHER
Correction:	FDR
	Homo sapiens - REFLIST (20996)	Client Text Box Input (85)	Client Text Box Input (expected)	Client Text Box Input (fold Enrichment)	Client Text Box Input (raw P-value)	Client Text Box Input (FDR)
PANTHER Pathways
Blood coagulation (P00011)	70	7	0.28	24.7	2.58e-08	1.41e-06
Integrin signalling pathway (P00034)	197	14	0.8	17.55	1.33e-13	2.19e-11
Inflammation mediated by chemokine and cytokine signaling pathway (P00031)	270	7	1.09	6.4	0.000129	0.00529
PANTHER GO-Slim Molecular Function
extracellular matrix structural constituent (GO:0005201)	53	5	0.21	23.3	3.66e-06	0.00185
peptidase inhibitor activity (GO:0030414)	117	5	0.47	10.56	0.000135	0.0228
peptidase regulator activity (GO:0061134)	123	5	0.5	10.04	0.00017	0.0214
structural molecule activity (GO:0005198)	495	10	2	4.99	3.57e-05	0.00901
PANTHER GO-Slim Biological Process
cell morphogenesis involved in differentiation (GO:0000904)	26	7	0.11	66.5	5.28e-11	9.49e-08
chondrocyte differentiation (GO:0002062)	24	5	0.1	51.46	1.04e-07	9.35e-05
bone morphogenesis (GO:0060349)	24	5	0.1	51.46	1.04e-07	6.23e-05
tissue morphogenesis (GO:0048729)	27	5	0.11	45.74	1.75e-07	5.23e-05
developmental growth (GO:0048589)	29	5	0.12	42.59	2.4e-07	6.16e-05
extracellular matrix organization (GO:0030198)	69	4	0.28	14.32	0.000217	0.0299
Reactome pathways
Localization of the PINCH-ILK-PARVIN complex to focal adhesions (R-HSA-446343)	4	2	0.02	> 100	0.000238	0.0149
Scavenging by Class A Receptors (R-HSA-3000480)	19	5	0.08	65	3.79e-08	6.91e-06
Collagen chain trimerization (R-HSA-8948216)	44	10	0.18	56.14	1.36e-14	9.95e-12
Anchoring fibril formation (R-HSA-2214320)	15	3	0.06	49.4	4.94e-05	0.00416
Intrinsic Pathway of Fibrin Clot Formation (R-HSA-140837)	22	4	0.09	44.91	3.44e-06	0.000419
ECM proteoglycans (R-HSA-3000178)	76	13	0.31	42.25	3.14e-17	6.88e-14
Crosslinking of collagen fibrils (R-HSA-2243919)	18	3	0.07	41.17	7.98e-05	0.00625
MET activates PTK2 signaling (R-HSA-8874081)	30	5	0.12	41.17	2.79e-07	4.08e-05
Syndecan interactions (R-HSA-3000170)	27	4	0.11	36.59	7.13e-06	0.000744
Collagen degradation (R-HSA-1442490)	64	9	0.26	34.74	1.43e-11	3.49e-09
Integrin cell surface interactions (R-HSA-216083)	84	10	0.34	29.41	4.52e-12	1.65e-09
NCAM1 interactions (R-HSA-419037)	42	5	0.17	29.41	1.27e-06	0.000164
Signaling by PDGF (R-HSA-186797)	55	5	0.22	22.46	4.34e-06	0.000501
Platelet Aggregation (Plug Formation) (R-HSA-76009)	38	3	0.15	19.5	0.000604	0.0367
Diseases associated with glycosaminoglycan metabolism (R-HSA-3560782)	41	3	0.17	18.07	0.000744	0.0429
Amyloid fiber formation (R-HSA-977225)	70	4	0.28	14.11	0.000228	0.0147
Regulation of Insulin-like Growth Factor (IGF) transport and uptake by Insulin-like Growth Factor Binding Proteins (IGFBPs) (R-HSA-381426)	124	6	0.5	11.95	1.44e-05	0.00137
Post-translational protein phosphorylation (R-HSA-8957275)	107	5	0.43	11.54	9.05e-05	0.00661
Regulation of Complement cascade (R-HSA-977606)	110	5	0.45	11.23	0.000103	0.00702
Vesicle-mediated transport (R-HSA-5653656)	720	10	2.91	3.43	0.000701	0.0415
Immune System (R-HSA-168256)	2035	21	8.24	2.55	4.99e-05	0.00405

### Sheet: STIC
Analysis Type:	PANTHER Overrepresentation Test (Released 20190701)
Annotation Version and Release Date:	PANTHER version 14.1 Released 2019-03-12
Analyzed List:	Client Text Box Input (Homo sapiens)
Reference List:	Homo sapiens (all genes in database)
Test Type:	FISHER
Correction:	FDR
	Homo sapiens - REFLIST (20996)	Client Text Box Input (102)	Client Text Box Input (expected)	Client Text Box Input (fold Enrichment)	Client Text Box Input (raw P-value)	Client Text Box Input (FDR)
PANTHER Pathways
TCA cycle (P00051)	10	2	0.05	41.17	0.00148	0.0485
Cytoskeletal regulation by Rho GTPase (P00016)	87	5	0.42	11.83	8.43e-05	0.00461
Apoptosis signaling pathway (P00006)	122	5	0.59	8.44	0.000381	0.0156
PANTHER GO-Slim Molecular Function
calcium-dependent protein binding (GO:0048306)	7	3	0.03	88.22	1.28e-05	0.000649
heat shock protein binding (GO:0031072)	24	5	0.12	42.88	2.59e-07	4.36e-05
unfolded protein binding (GO:0051082)	64	8	0.31	25.73	2.09e-09	1.06e-06
ATP binding (GO:0005524)	49	6	0.24	25.21	2.63e-07	3.32e-05
cadherin binding (GO:0045296)	43	3	0.21	14.36	0.00143	0.0362
DNA-dependent ATPase activity (GO:0008094)	43	3	0.21	14.36	0.00143	0.0344
kinase regulator activity (GO:0019207)	87	4	0.42	9.46	0.000997	0.0265
ATPase activity, coupled (GO:0042623)	208	8	1.01	7.92	1.02e-05	0.000572
PANTHER GO-Slim Biological Process
endothelial cell migration (GO:0043542)	3	2	0.01	> 100	0.000229	0.0275
epithelial cell migration (GO:0010631)	5	2	0.02	82.34	0.000478	0.0391
regulation of protein polymerization (GO:0032271)	11	3	0.05	56.14	3.84e-05	0.00627
chaperone-mediated protein folding (GO:0061077)	30	7	0.15	48.03	4.58e-10	8.22e-07
response to unfolded protein (GO:0006986)	22	5	0.11	46.78	1.77e-07	5.31e-05
regulation of cellular component biogenesis (GO:0044087)	61	4	0.3	13.5	0.000278	0.0312
phagocytosis (GO:0006909)	121	5	0.59	8.51	0.000368	0.0367
cellular component organization (GO:0016043)	1723	21	8.37	2.51	7.74e-05	0.0116
metabolic process (GO:0008152)	4072	35	19.78	1.77	0.000381	0.036
cytoskeleton organization (GO:0007010)	587	12	2.87	4.18	3.46e-05	0.00794
Reactome pathways
Scavenging by Class F Receptors (R-HSA-3000484)	6	2	0.03	68.61	0.000636	0.0422
Telomere Extension By Telomerase (R-HSA-171319)	6	2	0.03	68.61	0.000636	0.041
mitochondrial fatty acid beta-oxidation of unsaturated fatty acids (R-HSA-77288)	6	2	0.03	68.61	0.000636	0.0398
Attenuation phase (R-HSA-3371568)	14	4	0.07	58.81	1.5e-06	0.000655
RHO GTPases Activate ROCKs (R-HSA-5627117)	19	3	0.09	32.5	0.000158	0.0204
Citric acid cycle (TCA cycle) (R-HSA-71403)	22	3	0.11	28.07	0.000234	0.0269
BBSome-mediated cargo-targeting to cilium (R-HSA-5620922)	23	3	0.11	26.85	0.000263	0.0288
Formation of tubulin folding intermediates by CCT/TriC (R-HSA-389960)	25	3	0.12	24.7	0.000329	0.0343
Regulation of HSF1-mediated heat shock response (R-HSA-3371453)	67	8	0.33	24.58	2.92e-09	3.19e-06
Prefoldin mediated transfer of substrate to CCT/TriC (R-HSA-389957)	27	3	0.13	22.87	0.000405	0.0341
Gene and protein expression by JAK-STAT signaling after Interleukin-12 stimulation (R-HSA-8950505)	38	4	0.18	21.67	5e-05	0.00914
HSP90 chaperone cycle for steroid hormone receptors (SHR) (R-HSA-3371497)	56	5	0.27	18.38	1.15e-05	0.0028
Interleukin-12 signaling (R-HSA-9020591)	47	4	0.23	17.52	0.000108	0.0148
Semaphorin interactions (R-HSA-373755)	64	4	0.31	12.87	0.000331	0.0315
Loss of Nlp from mitotic centrosomes (R-HSA-380259)	68	4	0.33	12.11	0.000412	0.0322
AURKA Activation by TPX2 (R-HSA-8854518)	71	4	0.34	11.6	0.000481	0.034
Recruitment of mitotic centrosome proteins and complexes (R-HSA-380270)	80	4	0.39	10.29	0.000739	0.0415
L1CAM interactions (R-HSA-373760)	118	5	0.57	8.72	0.000329	0.0328
