## Supplementary material for "Preneoplastic lesions fimbria pan-proteomic studies establish the fimbriectomy benefit for BRCA1/2 patients and identify early diagnosis markers of HGSC": Supp. Data 7

### Sheet: AltProt
identified AltProt
AltProt with significative variation
Accession	Description	transcript number	Abundance: F1: Control, Normal	Abundance: F3: Control, Normal	Abundance: F11: Control, Normal	Abundance: F15: Control, Normal	Abundance: F2: Sample, P53	Abundance: F4: Sample, P53	Abundance: F12: Sample, P53	Abundance: F16: Sample, P53	Abundance: F5: Sample, STIL	Abundance: F6: Sample, STIL	Abundance: F7: Sample, STIL	Abundance: F13: Sample, STIL	Abundance: F8: Sample, STIC	Abundance: F9: Sample, STIC	Abundance: F10: Sample, STIC	Abundance: F14: Sample, STIC	Abundance: F17: Sample, Carcinoma	Abundance: F18: Sample, Carcinoma	Abundance: F19: Sample, Carcinoma
IP_602534	KRT8P32	ENST00000512863	237478	325739	1.53398e+06	605044	1.17777e+06	353400	2.01207e+06	334175	334581	215605	381936	274005	123625	305847	910092	198568	161827	18388.2	6824.24
IP_667001	ACTBP11	ENST00000436287	1.11621e+07	6.05125e+06	1.56679e+07	2.77725e+07	9.68188e+06	3.55492e+06	2.89323e+07	2.42552e+07	9.91897e+06	1.01488e+07	8.90343e+06	1.87566e+06	134596	84183.6	492615	6.47134e+06	1.75391e+06	4.44593e+06	4.87674e+06
IP_563986	KRT8P11	ENST00000409686		26533.8	50249.8	246484	47370.1	60496.6	77710.6	220599	99718	101843	66747.4		404185	224205	845608
IP_724315	HMGN2P3	ENST00000433603	1.53862e+07	1.29291e+07	24666670	1.91263e+07	1.95264e+07	8.0223e+06	4.30449e+07	1.28426e+07	1.75515e+07	8.3067e+06	8.5388e+06	2.95804e+06			1068.01	2.87594e+06	1.92657e+06	2.96674e+06	3.02688e+06
IP_631742	ANKRD28	ENST00000498524	2.54849e+07	1.82985e+07	2.41758e+07	2.61857e+07	3.4469e+07	1.9464e+07	50997050	3.73847e+07	5.24134e+07	3.94846e+07	3.87091e+07	8.52896e+06	4573211	2.92064e+06	14542413	2.0507e+07	443740	425775	899951
IP_708166	RP11-13K12.2	ENST00000592572	262279	373655	524039	268306	350460	228347	554859	136277	178721	197053	184208	167814	43346.6	18241	130335	205148
IP_290397	COL18A1	ENST00000400337,NM_130444.2,ENST00000355480,NM_130445.3,NM_030582.3,ENST00000359759	2.1693e+06	1.37507e+06	1.29562e+06	1.59539e+06	3.46761e+06	3.28968e+06	2.61448e+06	2471988	5.51673e+06	3.66813e+06	3643429	440638			41708.5	760991
IP_2371754	LOC105376924	XR_940543.2	9037.39		47653.5	22150			47508.1		854042	477611	650805	1127580				350672	1.9536e+06	1.4713e+06	3.17788e+06
IP_191334	B4GALNT4	XM_017017654.1,NM_178537.4,ENST00000329962	612645	261639	52767.2	368257	124979	667877	136852	584494	269378	205245	273709	2.06268e+06				411302	6396441	1.48392e+06	3.18238e+06
IP_667690	RPSAP21	ENST00000414293	61011.4		115374	101501	188715		291583		125434	34095	64948.2	14164.8					338150	140879	175277
IP_773656	AP004782.1	ENST00000623990	905781	2.31072e+06	1.5977e+06	2.7704e+06	481663			1.39192e+06	515726	276312	603636	95030.9		4591.09		231590	23313.4		18821.4
IP_285024	HNF4A	NM_001287182.1,NM_000457.4,NM_178849.2,NM_001030003.2,NM_175914.4,NM_001258355.1,XM_005260407.3,ENST00000316099,ENST00000619550,NM_001287183.1	912403	1.15597e+06	569848	740526	832651	309382	579933	538178	485922	155510	272350	84642
IP_669028	KRT8P45	ENST00000414328	1.44839e+06	1.97804e+06	2342417	2.46329e+06	2.52695e+06	875755	2.8979e+06	1.231e+06	707903	912272	441225	1.79954e+06				2.42558e+06
IP_755869	GAPDHP69	ENST00000425504	515260	1.09081e+06	1.03099e+06	1.44242e+06	1.12611e+06	383182	1.72681e+06	751574	456942	377547	681017	476830	10078.9			1.56401e+06	388724	761317	578729
IP_755940	HNRNPA1P30	ENST00000440699			25175.9				184083										354040
IP_079312	EDARADD,ENO1P1	ENST00000366587,NM_080738.3,NM_145861.2,ENST00000359362				482806	72365			277590	103582								42858.5
IP_658355	PPIAP1	ENST00000448832	125657	123197	3.69291e+06	1.74517e+06	2.45158e+06	655974	6.48114e+06	1.70144e+06	1.21107e+06	473734	990107		908007	1.15788e+06	2.7444e+06	36153.3	1.4951e+06	39151.2	4726.15
IP_572435	HSPA8P11	ENST00000508840		198281	70273.1		18984.9	18929.5	158989	59842.5								37250.9	30379.6	8794.44	25135.8
IP_623043	EEF1A1P8	ENST00000419025
IP_557390	RP5-878I13.1	ENST00000619615
IP_591792	ACTBP8	ENST00000403258	2.04318e+06	1.61388e+06	3.66777e+06	3.14116e+06	1.59455e+06	902306	6.28697e+06	3.15428e+06	2.44169e+06	2.97987e+06	2.81613e+06	1.72292e+06	237823	243471	1.00748e+06	3.75435e+06	496446	844718	1.10479e+06
IP_621829	ACTG1P1	ENST00000415794	1.36011e+06	655527	822493	717247	474497				69110.4	900656	845659	228690	249306		187125	1.92252e+06
IP_572777	SDR16C6P	ENST00000524136	123095	66354	1.28387e+06	792938	806691	82085.9	1965059	322298	394731	139123	208637
IP_601870	KRT18P41	ENST00000518924		118704										15851.8						167275	136244
IP_595290	ASS1P1	ENST00000402854	54590.2	86908.6	266931	117798	339580	98077.9	311573	70510.5	165955	100798	149361	33513	228206	305362	291997	25857.4
IP_582251	HSPA8P8	ENST00000419827
IP_730500	NSMCE1	ENST00000567375	71150.4	65214.6	71556.7	286004	73432.9	36043.1	85346.7	254856	153212	62573.5		186357				109677
IP_149630	GPER1	ENST00000413368,ENST00000397092,NM_001039966.1
IP_246708	CFDP1	XM_011522815.1,NM_006324.2,XM_011522814.1
IP_2281053	LOC107985021	XM_017025504.1
IP_2322038	KIAA1217	XM_017016418.1,XM_017016419.1	3.299e+06	1.09226e+06	2.65602e+06	3.7276e+06	3.39196e+06	2.52416e+06	4.75287e+06	4.09775e+06	4297149	3.46366e+06	4.63233e+06	631294				1.20441e+06
IP_763981	MLEC	ENST00000535413	153378	225371	215860	136419	231432				83710.1			45737	22714.7			110531
IP_737172	KRT8P24	ENST00000560290	75869.2	83677.2	232215	128742	397445		265127	20316.6	66621	187983		15883.8				27675
IP_2386211	LOC107985876	XM_017005460.1,XM_017005459.1
IP_777518	RPL7AP56	ENST00000476420
IP_092877	CCDC141	XM_011510991.2,ENST00000443758,ENST00000420890,XM_017003869.1,XM_011510992.2,ENST00000446116,XM_017003867.1,ENST00000409284,NM_173648.3,XM_011510993.2,XM_017003868.1,NM_001316745.1
IP_2323408	LOC105376126	XR_001746812.1	166021												223428	211167	838366		866329	1.10353e+06	725950
IP_232994	MYEF2	XM_005254422.4,XM_006720553.3,XM_011521657.2,XM_005254425.4,XM_017022285.1,XM_017022286.1,XM_017022290.1,XM_017022291.1,ENST00000558289,XM_017022287.1,NM_016132.4,XM_017022288.1,XM_005254424.4,NM_001301210.1,XM_017022289.1,ENST00000324324,XM_017022292.1																	772209	22476.9	13765.5
IP_688853	RP11-15H20.6	ENST00000598599	1.43795e+06	1.49087e+06	1.15613e+07	3.67926e+06	1.56649e+07	8.79667e+06	164357	4.82606e+06	8.38909e+06	1.08994e+06	3.02262e+06	6.14081e+06	798374	1.81034e+07	1.62057e+06	2.13713e+07	1.59249e+06	1.2037e+06	1.58305e+06
IP_789305	ANXA2P3	ENST00000404883
IP_636522	AC018735.1	ENST00000437208
IP_2285716	PRMT7	XM_011523131.2,XM_017023298.1,XM_017023316.1,XM_011523112.2,XM_017023292.1,XM_017023300.1,XM_011523128.2,XM_017023301.1,XM_017023290.1,XM_011523125.2,XM_017023302.1,XM_017023303.1,XM_011523124.2,XM_017023291.1,XM_011523126.2,XM_011523115.2,XM_011523121.2,XM_011523116.2,XM_011523113.2,XM_017023313.1,XM_017023311.1,XM_017023315.1,XM_017023314.1	1.31052e+06	849595							3231189	1.43871e+06	5732113	516327				791982	26016.5
IP_3202336	HLCS	NM_001352515.1,NM_001242784.2,NM_001352514.1,NM_001242785.2,NM_001352517.1,NM_001352516.1,NM_000411.7,NM_001352518.1
IP_652773	AC008132.13,POM121L8P,LOC101929738	ENST00000342005,ENST00000417732,XM_017029167.1,ENST00000419447	206641	250433	689164	451870	443438	150382	590785	282703	301524	218713	285837	55545.6				262071
IP_774783	RP11-358N4.6	ENST00000507987			249826				612027		66376.3
IP_734862	RP11-60L3.3	ENST00000623096
IP_689518	CEACAM22P	ENST00000446628,ENST00000455058	3.81863e+06	2.81906e+06	2.89298e+06	1.61022e+06	4121194	11430909	6548242	4.1441e+06	7603042	2.05025e+06	2.76051e+06	1.53133e+06				2.92381e+06
IP_591310	RPL5P19	ENST00000404228					513154							1.3586e+06				1.8344e+06		34375.8	39588.6
IP_716829	SYNRG	ENST00000612770	302401	385130	424884	476989					499672	354343	828244	307003				492944
IP_2326985	LOC105376003	XR_929533.2													587408	388499	2.06201e+06
IP_2318276	LOC105378340	XR_001747692.1
IP_076499	CNTN2	XM_017002199.1,NM_005076.3,XM_017002198.1,ENST00000331830	181950	116055	665157	183041	195719	20416.4	110802		105322	216985	167170	39900.6						15106
IP_794359	ITGA8	NM_001291494.1,ENST00000378076,NM_003638.2	93099.7	163133			95352.8	79630.4		252128			206578	41458	24392.1			94140.6		65653.6
IP_721145	RPA1	ENST00000574049	781811	442992	2.08194e+06	5150925	2.59691e+06	861396	7039149	2506028	1686054	1.68241e+06	1.01655e+06	275039				409907
IP_060976	FAM110D	NM_024869.2,ENST00000374268	161231	332733	208740	115068	178548	60991.7	253007	40127.5	199044	94073.6	151662	242448				468151
IP_632428	SRGAP3	ENST00000485983	999877	614245	706503	412830	647130	958116	1.36662e+06	496940	1.91479e+06	1.54096e+06	2.16469e+06	485320				739047
IP_274301	ZNF527	XM_005259328.4,XM_017027380.1,XM_005259329.3,ENST00000588512,ENST00000436120,NM_032453.1,XM_017027381.1,ENST00000588911,ENST00000356178	187012	256089	857470	627689	755461	111597	746512	444398	240780	156930	206730	111917	31435.7			242121
IP_270787	ZNF709,CTD-2192J16.17	ENST00000428311,ENST00000397732,NM_152601.3			35553.2
IP_138273	ZSCAN26	NM_152736.5,ENST00000421553,ENST00000614088,NM_001287422.1,XM_017011265.1,ENST00000623276,XM_011514867.1,XM_011514862.2,XM_011514864.1,NM_001111039.2,ENST00000316606,XM_017011264.1,XM_011514869.1,ENST00000611552,NM_001023560.3,NM_001287421.1,ENST00000619937,XM_011514866.1	37984.4	48412.2	301344	33938.1	29225.6	31332.2	398557	24519.1	63114.7	56533.5	64658.4	38616.1			8796.93	66951.2

### Sheet: AltProt-Identification
identified AltProt								ncRNA	38	64.4068	%
AltProt with significative variation								mRNA	21	35.5932	%
								5'UTR	5	23.8095	%
Accession	Description	transcript number	Protein length (a.a.)	kDa	pl	Type	Localization	3'UTR	7	33.3333	%
IP_602534	KRT8P32	ENST00000512863	270	28.49	12.78	mRNA	CDS	CDS	9	42.8571	%
IP_667001	ACTBP11	ENST00000436287	67	7.36	7.44	ncRNA	-
IP_563986	KRT8P11	ENST00000409686	30	3.18	11.38	mRNA	3'UTR
IP_724315	HMGN2P3	ENST00000433603	111	12.01	8.69	mRNA	CDS
IP_631742	ANKRD28	ENST00000498524	424	47.8	4.43	ncRNA	-
IP_708166	RP11-13K12.2	ENST00000592572	203	23.9	4.56	ncRNA	-
IP_290397	COL18A1	ENST00000400337,NM_130444.2,ENST00000355480,NM_130445.3,NM_030582.3,ENST00000359759	86	10.07	8.48	ncRNA	-
IP_2371754	LOC105376924	XR_940543.2	109	12.21	6.22	ncRNA	-
IP_191334	B4GALNT4	XM_017017654.1,NM_178537.4,ENST00000329962	103	11.71	4.75	ncRNA	-
IP_667690	RPSAP21	ENST00000414293	201	21	11.1	ncRNA	-
IP_773656	AP004782.1	ENST00000623990	90	9.4	10.79	ncRNA	-
IP_285024	HNF4A	NM_001287182.1,NM_000457.4,NM_178849.2,NM_001030003.2,NM_175914.4,NM_001258355.1,XM_005260407.3,ENST00000316099,ENST00000619550,NM_001287183.1	83	9.31	11.3	ncRNA	-
IP_060976	FAM110D	NM_024869.2,ENST00000374268	213	23.11	12.39	mRNA	CDS
IP_076499	CNTN2	XM_017002199.1,NM_005076.3,XM_017002198.1,ENST00000331830	42	4.53	6.34	mRNA	3'UTR
IP_079312	EDARADD,ENO1P1	ENST00000366587,NM_080738.3,NM_145861.2,ENST00000359362	388	42.34	5.71	mRNA	3'UTR
IP_092877	CCDC141	XM_011510991.2,ENST00000443758,ENST00000420890,XM_017003869.1,XM_011510992.2,ENST00000446116,XM_017003867.1,ENST00000409284,NM_173648.3,XM_011510993.2,XM_017003868.1,NM_001316745.1	71	8.72	11.88	mRNA	CDS
IP_138273	ZSCAN26	NM_152736.5,ENST00000421553,ENST00000614088,NM_001287422.1,XM_017011265.1,ENST00000623276,XM_011514867.1,XM_011514862.2,XM_011514864.1,NM_001111039.2,ENST00000316606,XM_017011264.1,XM_011514869.1,ENST00000611552,NM_001023560.3,NM_001287421.1,ENST00000619937,XM_011514866.1	156	17.53	11.66	mRNA	CDS
IP_149630	GPER1	ENST00000413368,ENST00000397092,NM_001039966.1	103	11.43	11.55	mRNA	5'UTR
IP_2281053	LOC107985021	XM_017025504.1	85	9.68	5.04	mRNA	5'UTR
IP_2285716	PRMT7	XM_011523131.2,XM_017023298.1,XM_017023316.1,XM_011523112.2,XM_017023292.1,XM_017023300.1,XM_011523128.2,XM_017023301.1,XM_017023290.1,XM_011523125.2,XM_017023302.1,XM_017023303.1,XM_011523124.2,XM_017023291.1,XM_011523126.2,XM_011523115.2,XM_011523121.2,XM_011523116.2,XM_011523113.2,XM_017023313.1,XM_017023311.1,XM_017023315.1,XM_017023314.1	177	18.53	10.16	mRNA	CDS
IP_2318276	LOC105378340	XR_001747692.1	36	4.26	9.19	ncRNA	-
IP_2322038	KIAA1217	XM_017016418.1,XM_017016419.1	50	6.05	11.55	mRNA	5'UTR
IP_2323408	LOC105376126	XR_001746812.1	61	6.86	8.55	ncRNA	-
IP_2326985	LOC105376003	XR_929533.2	48	5.89	9.74	ncRNA	-
IP_232994	MYEF2	XM_005254422.4,XM_006720553.3,XM_011521657.2,XM_005254425.4,XM_017022285.1,XM_017022286.1,XM_017022290.1,XM_017022291.1,ENST00000558289,XM_017022287.1,NM_016132.4,XM_017022288.1,XM_005254424.4,NM_001301210.1,XM_017022289.1,ENST00000324324,XM_017022292.1	144	16.79	10.18	mRNA	3'UTR
IP_2386211	LOC107985876	XM_017005460.1,XM_017005459.1	103	11.19	7.97	mRNA	5'UTR
IP_246708	CFDP1	XM_011522815.1,NM_006324.2,XM_011522814.1	35	3.32	8.55	mRNA	5'UTR
IP_270787	ZNF709,CTD-2192J16.17	ENST00000428311,ENST00000397732,NM_152601.3	113	12.94	10.34	mRNA	CDS
IP_274301	ZNF527	XM_005259328.4,XM_017027380.1,XM_005259329.3,ENST00000588512,ENST00000436120,NM_032453.1,XM_017027381.1,ENST00000588911,ENST00000356178	31	3.5	10.86	mRNA	CDS
IP_3202336	HLCS	NM_001352515.1,NM_001242784.2,NM_001352514.1,NM_001242785.2,NM_001352517.1,NM_001352516.1,NM_000411.7,NM_001352518.1	46	5.31	8.5	mRNA	3'UTR
IP_557390	RP5-878I13.1	ENST00000619615	109	12.26	6.77	ncRNA	-
IP_572435	HSPA8P11	ENST00000508840	102	10.92	4.3	ncRNA	-
IP_572777	SDR16C6P	ENST00000524136	48	5.67	12.01	ncRNA	-
IP_582251	HSPA8P8	ENST00000419827	158	17.2	4.24	ncRNA	-
IP_591310	RPL5P19	ENST00000404228	42	5.1	10.7	ncRNA	-
IP_591792	ACTBP8	ENST00000403258	153	17.24	4.62	ncRNA	-
IP_595290	ASS1P1	ENST00000402854	130	14.48	8.68	ncRNA	-
IP_601870	KRT18P41	ENST00000518924	223	25.33	6.37	ncRNA	-
IP_621829	ACTG1P1	ENST00000415794	84	9.3	7.11	ncRNA	-
IP_623043	EEF1A1P8	ENST00000419025	80	8.83	9.61	ncRNA	-
IP_632428	SRGAP3	ENST00000485983	79	8.18	8.51	ncRNA	-
IP_636522	AC018735.1	ENST00000437208	144	15.35	6.75	ncRNA	-
IP_652773	AC008132.13,POM121L8P,LOC101929738	ENST00000342005,ENST00000417732,XM_017029167.1,ENST00000419447	68	7.24	10	ncRNA	-
IP_658355	PPIAP1	ENST00000448832	159	17.86	6.5	ncRNA	-
IP_669028	KRT8P45	ENST00000414328	274	30.79	4.65	ncRNA	-
IP_688853	RP11-15H20.6	ENST00000598599	58	6.26	7.51	ncRNA	-
IP_689518	CEACAM22P	ENST00000446628,ENST00000455058	41	4.34	7.25	ncRNA	-
IP_716829	SYNRG	ENST00000612770	49	5.74	10.45	mRNA	CDS
IP_721145	RPA1	ENST00000574049	54	6.03	5.45	mRNA	3'UTR
IP_730500	NSMCE1	ENST00000567375	39	4.08	6.48	ncRNA	-
IP_734862	RP11-60L3.3	ENST00000623096	180	19.79	10.97	ncRNA	-
IP_737172	KRT8P24	ENST00000560290	68	7.44	5.84	ncRNA	-
IP_755869	GAPDHP69	ENST00000425504	335	36.71	8.07	ncRNA	-
IP_755940	HNRNPA1P30	ENST00000440699	36	4.11	4.87	ncRNA	-
IP_763981	MLEC	ENST00000535413	105	11.96	10.65	ncRNA	-
IP_774783	RP11-358N4.6	ENST00000507987	180	20.74	7.06	ncRNA	-
IP_777518	RPL7AP56	ENST00000476420	70	8.09	11.29	ncRNA	-
IP_789305	ANXA2P3	ENST00000404883	102	11.81	4.25	ncRNA	-
IP_794359	ITGA8	NM_001291494.1,ENST00000378076,NM_003638.2	47	5.01	9.91	mRNA	3'UTR

### Sheet: VennDiag-repartition
AltProt	Normal	P53	STIL	STIC	Carcinoma
IP_602534	X	X	X	X	X
IP_667001	X	X	X	X	X
IP_755869	X	X	X	X	X
IP_658355	X	X	X	X	X
IP_724315	X	X	X	X	X
IP_591792	X	X	X	X	X
IP_631742	X	X	X	X	X
IP_688853	X	X	X	X	X
IP_2371754	X	X	X	X	X
IP_191334	X	X	X	X	X
IP_773656	X	X	X	X	X
IP_794359	X	X	X	X	X
IP_591310		X	X	X	X
IP_2285716	X		X	X	X
IP_572435	X	X		X	X
IP_2323408	X			X	X
IP_079312		X	X		X
IP_667690		X	X		X
IP_076499		X	X		X
IP_601870	X		X		X
IP_755940	X	X			X
IP_232994					X
IP_669028	X	X	X	X
IP_563986	X	X	X	X
IP_621829	X	X	X	X
IP_595290	X	X	X	X
IP_730500	X	X	X	X
IP_2322038	X	X	X	X
IP_763981	X	X	X	X
IP_708166	X	X	X	X
IP_737172	X	X	X	X
IP_290397	X	X	X	X
IP_652773	X	X	X	X
IP_689518	X	X	X	X
IP_721145	X	X	X	X
IP_060976	X	X	X	X
IP_632428	X	X	X	X
IP_274301	X	X	X	X
IP_138273	X	X	X	X
IP_716829	X		X	X
IP_2326985				X
IP_572777	X	X	X
IP_774783	X	X	X
IP_285024	X	X	X
IP_270787	X
IP_623043
IP_557390
IP_582251
IP_149630
IP_246708
IP_2281053
IP_2386211
IP_777518
IP_092877
IP_789305
IP_636522
IP_3202336
IP_734862
IP_2318276
